# Site-Specific Crosslinking Reveals Phosphofructokinase-L Inhibition Drives Self-Assembly and Attenuation of Protein Interactions

**DOI:** 10.1101/2023.09.19.558525

**Authors:** Athira Sivadas, Eli Fritz McDonald, Sydney O. Shuster, Caitlin M. Davis, Lars Plate

**Author notes:** Corresponding author: Lars Plate. These authors contributed equally (Athira Sivadas, Eli Fritz McDonald).

## Abstract

Phosphofructokinase is the central enzyme in glycolysis and constitutes a highly regulated step. The liver isoform (PFKL) compartmentalizes during activation and inhibition *in vitro* and *in vivo* respectively. Compartmentalized PFKL is hypothesized to modulate metabolic flux consistent with its central role as the rate limiting step in glycolysis. PFKL tetramers self-assemble at two interfaces in the monomer (interface 1 and 2), yet how these interfaces contribute to PFKL compartmentalization and drive protein interactions remains unclear. Here, we used site-specific incorporation of noncanonical photocrosslinking amino acids to identify PFKL interactors at interface 1, 2, and the active site. Tandem mass tag-based quantitative interactomics reveals interface 2 as a hotspot for PFKL interactions, particularly with cytoskeletal, glycolytic, and carbohydrate derivative metabolic proteins. Furthermore, PFKL compartmentalization into puncta was observed in human cells using citrate inhibition. Puncta formation attenuated crosslinked protein-protein interactions with the cytoskeleton at interface 2. This result suggests that PFKL compartmentalization sequesters interface 2, but not interface 1, and may modulate associated protein assemblies with the cytoskeleton.
