## Supplemental Table 1 for "Site-Specific Crosslinking Reveals Phosphofructokinase-L Inhibition Drives Self-Assembly and Attenuation of Protein Interactions"

### Sheet: Sheet1
TMT Label	Run 1	Run 2	Run 3
126	tdTomato	Y487AzF PFKL + 20 mM Citrate + 269 nm UV	Y487AzF.2 PFKL + 20 mM Citrate + 269 nm UV
127N	WT FLAG-AcGFP PFKL	Y487AzF PFKL + 269 nm UV	tdTomato
127C	K90AzF PFKL	Y487AzF PFKL + 20 mM Citrate	WT FLAG-AcGFP PFKL
128N	K90AzF PFKL + 20 mM Citrate	Y487AzF PFKL	K90AzF PFKL
128C	K90AzF PFKL + 269 nm UV	Q359AzF PFKL + 20 mM Citrate + 269 nm UV	K90AzF PFKL + 20 mM Citrate
129N	K90AzF PFKL + 20 mM Citrate + 269 nm UV	Q359AzF PFKL + 269 nm UV	K90AzF PFKL + 269 nm UV
129C	Q359AzF.1 PFKL	Q359AzF PFKL + 20 mM Citrate	K90AzF PFKL + 20 mM Citrate + 269 nm UV
130N	Q359AzF.1 PFKL + 20 mM Citrate	Q359AzF PFKL	Q359AzF PFKL
130C	Q359AzF.1 PFKL + 269 nm UV	K90AzF.2 PFKL + 20 mM Citrate + 269 nm UV	Q359AzF PFKL + 20 mM Citrate
131N	Q359AzF.1 PFKL + 20 mM Citrate + 269 nm UV	K90AzF.2 PFKL + 269 nm UV	Q359AzF PFKL + 269 nm UV
131C	Q359AzF.2 PFKL	K90AzF.2 PFKL + 20 mM Citrate	Q359AzF PFKL + 20 mM Citrate + 269 nm UV
132N	Q359AzF.2 PFKL + 20 mM Citrate	K90AzF.2 PFKL	Y487AzF.1 PFKL
132C	Q359AzF.2 PFKL + 269 nm UV	K90AzF.1 PFKL + 20 mM Citrate + 269 nm UV	Y487AzF.1 PFKL + 20 mM Citrate
133N	Q359AzF.2 PFKL + 20 mM Citrate + 269 nm UV	K90AzF.1 PFKL + 269 nm UV	Y487AzF.1 PFKL + 269 nm UV
133C	Y487AzF PFKL	K90AzF.1 PFKL + 20 mM Citrate	Y487AzF.1 PFKL + 20 mM Citrate + 269 nm UV
134N	Y487AzF PFKL + 20 mM Citrate	K90AzF.1 PFKL	Y487AzF.2 PFKL
134C	Y487AzF PFKL + 269 nm UV	WT FLAG-AcGFP PFKL	Y487AzF.2 PFKL + 20 mM Citrate
135N	Y487AzF PFKL + 20 mM Citrate + 269 nm UV	tdTomato	Y487AzF.2 PFKL + 269 nm UV
