## Supplemental Table 2 for "Site-Specific Crosslinking Reveals Phosphofructokinase-L Inhibition Drives Self-Assembly and Attenuation of Protein Interactions"

### Sheet: Master List
Gene Name	Accession Number	pathway
DNAJC8	O75937	Protein Folding/Degradation
RPL13A	P40429	RNA processing/Ribosome Biogenesis/Translation
EXOC7	Q9UPT5	Vesicle-mediated transport
DNMT1	P26358	DNA Repair/Organization/Transcription
DBI	P07108	Lipid metabolic process
UBE2K	P61086	Protein Folding/Degradation
RPS27	P42677	RNA processing/Ribosome Biogenesis/Translation
NCBP3	Q53F19	Nucleocytoplasmic Transport
LDHA	P00338	Glycolysis
PPM1G	O15355	Uknown
FKBP3	Q00688	Protein Folding/Degradation
PFKL	P17858	Glycolysis
HBD	P02042	Oxidative Stress
U2AF2	P26368	RNA processing/Ribosome Biogenesis/Translation
ITIH2	P19823	Carbohydrate derivative metabolic process
RRS1	Q15050	RNA processing/Ribosome Biogenesis/Translation
USP47	Q96K76	Signalling
H4C1;	P62805	DNA Repair/Organization/Transcription
SOD1	P00441	Oxidative Stress
ATP5IF1	Q9UII2	Mitochondrion Organization and Gene Expression
SRSF3	P84103	RNA processing/Ribosome Biogenesis/Translation
RPS10	P46783	RNA processing/Ribosome Biogenesis/Translation
CORO1C	Q9ULV4	Cytoskeleton Organization/Nucleation
NIPSNAP1	Q9BPW8	Nervous system process
H1-10	Q92522	DNA Repair/Organization/Transcription
RPL28	P46779	RNA processing/Ribosome Biogenesis/Translation
ALB	P02768	Contaminant
RAI14	Q9P0K7	Cytoskeleton Organization/Nucleation
PFKM	P08237	Glycolysis
NCL	P19338	Cation transport regulation
RPL7	P18124	RNA processing/Ribosome Biogenesis/Translation
UBE2E3	Q969T4	Cation transport regulation
GUF1	Q8N442	Mitochondrion Organization and Gene Expression
ANKHD1	Q8IWZ3	Cytoskeleton Organization/Nucleation
HNRNPA2B1	P22626	RNA processing/Ribosome Biogenesis/Translation
DNAAF1	Q8NEP3	Cytoskeleton Organization/Nucleation
MDH2	P40926	Carbohydrate derivative metabolic process
PDAP1	Q13442	Signalling
MYL6B	P14649	Cytoskeletal Subunit
STMN1	P16949	Cytoskeleton Organization/Nucleation
STATH	P02808	Cation transport regulation
PLS1	Q14651	Lipid metabolic process
TAF15	Q92804	DNA Repair/Organization/Transcription
SSB	P05455	tRNA metabolic process
MYH9	P35579	Cytoskeletal Subunit
MYL1	P05976	Cytoskeletal Subunit
SRSF5	Q13243	RNA processing/Ribosome Biogenesis/Translation
KLHDC4	Q8TBB5	Uknown
RPL30	P62888	RNA processing/Ribosome Biogenesis/Translation
ACTB	P60709	Cytoskeletal Subunit
UGGT1	Q9NYU2	Carbohydrate derivative metabolic process
CSTF2	P33240	RNA processing/Ribosome Biogenesis/Translation
FHL1	Q13642	Transmembrane transport
PUM3	Q15397	Cell Differentiation/Proliferation
RPL29	P47914	RNA processing/Ribosome Biogenesis/Translation
MARCKSL1	P49006	Cytoskeleton Organization/Nucleation
UXT	Q9UBK9	DNA Repair/Organization/Transcription
AK3	Q9UIJ7	Carbohydrate derivative metabolic process
MYL6	P60660	Cytoskeletal Subunit
PGAM1	P18669	Glycolysis
CTR9	Q6PD62	DNA Repair/Organization/Transcription
H1-3	P16402	DNA Repair/Organization/Transcription
RCC2	Q9P258	Cytoskeleton Organization/Nucleation
PSME4	Q14997	Protein Folding/Degradation
CFDP1	Q9UEE9	Cell Differentiation/Proliferation
HBA1; HBA2	P69905	Oxidative Stress
LMAN2	Q12907	Vesicle-mediated transport
CA2	P00918	Cation transport regulation
SYAP1	Q96A49	Signalling
RPL7A	P62424	RNA processing/Ribosome Biogenesis/Translation
HDGF	P51858	DNA Repair/Organization/Transcription
TXNRD1	Q16881	Oxidative Stress
PES1	O00541	RNA processing/Ribosome Biogenesis/Translation
MYH10	P35580	RNA processing/Ribosome Biogenesis/Translation
TCOF1	Q13428	DNA Repair/Organization/Transcription
MARK1	Q9P0L2	Cytoskeleton Organization/Nucleation
MRPL40	Q9NQ50	Mitochondrion Organization and Gene Expression
PRPF4B	Q13523	RNA processing/Ribosome Biogenesis/Translation
HMGN1	P05114	DNA Repair/Organization/Transcription
MYH6	P13533	Cytoskeletal Subunit
TPM2	P07951	Cytoskeletal Subunit
LTF	P02788	Signalling
MAX	P61244	DNA Repair/Organization/Transcription
UBE2H	P62256	Protein Folding/Degradation
PHPT1	Q9NRX4	Signalling
PDCD5	O14737	Signalling
MYH14	Q7Z406	Cytoskeletal Subunit
BCCIP	Q9P287	Cytoskeleton Organization/Nucleation
PITPNB	P48739	Lipid metabolic process
EIF1AD	Q8N9N8	Oxidative Stress
TPM1	P09493	Cytoskeletal Subunit
DBN1	Q16643	Cytoskeleton Organization/Nucleation
RPLP2	P05387	RNA processing/Ribosome Biogenesis/Translation
RPL18A	Q02543	RNA processing/Ribosome Biogenesis/Translation
LUC7L3	O95232	RNA processing/Ribosome Biogenesis/Translation
TPT1	P13693	Signalling
RPL10A	P62906	RNA processing/Ribosome Biogenesis/Translation
TUBGCP4	Q9UGJ1	Cytoskeleton Organization/Nucleation
RRP15	Q9Y3B9	RNA processing/Ribosome Biogenesis/Translation
RPL13	P26373	RNA processing/Ribosome Biogenesis/Translation
RPL26	P61254	RNA processing/Ribosome Biogenesis/Translation
ACTBL2	Q562R1	Cytoskeletal Subunit
SETD1A	O15047	DNA Repair/Organization/Transcription
A2M	P01023	Uknown
ANP32B	Q92688	Cell Differentiation/Proliferation
PRDX6	P30041	Oxidative Stress
RPL15	P61313	RNA processing/Ribosome Biogenesis/Translation
ARPC5L	Q9BPX5	Cytoskeleton Organization/Nucleation
RPL35A	P18077	RNA processing/Ribosome Biogenesis/Translation
RIOK1	Q9BRS2	RNA processing/Ribosome Biogenesis/Translation
ALDH9A1	P49189	Carbohydrate derivative metabolic process
SUMO2	P61956	Protein Folding/Degradation
PEBP1	P30086	Signalling
ACTN1	P12814	Cytoskeletal Subunit
RPL6	Q02878	RNA processing/Ribosome Biogenesis/Translation
ABHD10	Q9NUJ1	Carbohydrate derivative metabolic process
MARCKS	P29966	Cytoskeleton Organization/Nucleation
PLRG1	O43660	RNA processing/Ribosome Biogenesis/Translation
SET	Q01105	DNA Repair/Organization/Transcription
BAG2	O95816	Protein Folding/Degradation
NPM1	P06748	DNA Repair/Organization/Transcription
PRPF40A	O75400	RNA processing/Ribosome Biogenesis/Translation
UBA52	P62987	Protein Folding/Degradation
GSN	P06396	Cytoskeleton Organization/Nucleation
HNRNPA1	P09651	RNA processing/Ribosome Biogenesis/Translation
H2AC20	Q16777	Uknown
LRRC59	Q96AG4	Nucleocytoplasmic Transport
RPL21	P46778	RNA processing/Ribosome Biogenesis/Translation
CHMP5	Q9NZZ3	Vesicle-mediated transport
PRPF38B	Q5VTL8	RNA processing/Ribosome Biogenesis/Translation
RPS14	P62263	RNA processing/Ribosome Biogenesis/Translation
SNRNP27	Q8WVK2	RNA processing/Ribosome Biogenesis/Translation
BCAP31	P51572	Protein Folding/Degradation
PFKL	P17858	Glycolysis
PKM	P14618	Glycolysis
ENO1	P06733	Glycolysis
PFKP	Q01813	Glycolysis
PFKM	P08237	Glycolysis
GAPDH	P04406	Glycolysis
PDHB	P11177	Glycolysis
ALDOA	P04075	Glycolysis
LDHB	P07195	Glycolysis
PGK1	P00558	Glycolysis
HK1	P19367	Glycolysis
GPI	P06744	Glycolysis
LDHA	P00338	Glycolysis
PDHA1	P08559	Glycolysis
DLD	P09622	Glycolysis
HK2	P52789	Glycolysis
PGAM1	P18669	Glycolysis
ALDH2	P05091	Glycolysis
ALDH7A1	P49419	Glycolysis
ENO3	P13929	Glycolysis
DLAT	P10515	Glycolysis
ADH5	P11766	Glycolysis
ALDH9A1	P49189	Glycolysis
PGM2	Q96G03	Glycolysis
DLGAP5	Q15398	DNA Repair/Organization/Transcription
HEATR5B	Q9P2D3	Vesicle-mediated transport
SCAF4	O95104	DNA Repair/Organization/Transcription
SNRPA	P09012	RNA processing/Ribosome Biogenesis/Translation
NUP54	Q7Z3B4	Intracellular protein transport
OSBPL6	Q9BZF3	Lipid metabolic process
STK24	Q9Y6E0	Signalling
SH3GLB1	Q9Y371	Protein Folding/Degradation
DDX10	Q13206	RNA processing/Ribosome Biogenesis/Translation
TBC1D10B	Q4KMP7	Vesicle-mediated transport
SNRPB2	P08579	RNA processing/Ribosome Biogenesis/Translation
BPTF	Q12830	tRNA Metabolic Process
GSTP1	P09211	Lipid metabolic process
DDX50	Q9BQ39	RNA processing/Ribosome Biogenesis/Translation
UBE2E1	P51965	Protein Folding/Degradation
ST13	P50502	Protein Folding/Degradation
CALM3	P62158	Cation transport regulation
CCDC124	Q96CT7	DNA Repair/Organization/Transcription
QSER1	Q2KHR3	DNA Repair/Organization/Transcription
ZBTB10	Q96DT7	DNA Repair/Organization/Transcription
NACA4P	Q9BZK3	Vesicle-mediated transport
UTP3	Q9NQZ2	RNA processing/Ribosome Biogenesis/Translation
IGHMBP2	P38935	RNA processing/Ribosome Biogenesis/Translation
RPL4	P36578	RNA processing/Ribosome Biogenesis/Translation
NDUFS7	O75251	Carbohydrate derivative metabolic process
RBM10	P98175	DNA Repair/Organization/Transcription
RPL14	P50914	RNA processing/Ribosome Biogenesis/Translation
ERH	P84090	Carbohydrate derivative metabolic process
KAT7	O95251	DNA Repair/Organization/Transcription
EMD	P50402	Cytoskeleton Organization/Nucleation
DRAP1	Q14919	DNA Repair/Organization/Transcription
RPL37	P61927	RNA processing/Ribosome Biogenesis/Translation
BABAM1	Q9NWV8	DNA Repair/Organization/Transcription
KRT75	O95678	Contaminant
PTGES3	Q15185	Carbohydrate derivative metabolic process
SMARCC2	Q8TAQ2	DNA Repair/Organization/Transcription
NSD3	Q9BZ95	DNA Repair/Organization/Transcription
FLG-AcGFP	N/A	Unknown
RPS9	P46781	RNA processing/Ribosome Biogenesis/Translation
SYNE1	Q8NF91	Cell Differentiation/Proliferation
NUDC	Q9Y266	Cytoskeleton Organization/Nucleation
MAGOH	P61326	RNA processing/Ribosome Biogenesis/Translation
RALY	Q9UKM9	RNA processing/Ribosome Biogenesis/Translation
TAX1BP1	Q86VP1	DNA Repair/Organization/Transcription
MYL12A	P19105	Cytoskeletal Subunit
RPL34	P49207	RNA processing/Ribosome Biogenesis/Translation
VPS28	Q9UK41	Vesicle-mediated transport
DEK	P35659	DNA Repair/Organization/Transcription
KRT17	Q04695	Contaminant
RAD23B	P54727	DNA Repair/Organization/Transcription
KAR2	N/A	Unknown
C1orf52	Q8N6N3	Unknown
MMTAG2	Q9BU76	Unknown
SSRP1	Q08945	DNA Repair/Organization/Transcription
UMPS	P11172	Carbohydrate derivative metabolic process
MYO18A	Q92614	Cytoskeletal Subunit
YBX1	P67809	RNA processing/Ribosome Biogenesis/Translation
SUB1	P53999	DNA Repair/Organization/Transcription
CTSV	O60911	Protein Folding/Degradation
MTA3	Q9BTC8	DNA Repair/Organization/Transcription
INTS3	Q68E01	DNA Repair/Organization/Transcription
PTMA	P06454	DNA Repair/Organization/Transcription
ABCF1	Q8NE71	Signalling
ECHS1	P30084	Lipid metabolic process
RPS13	P62277	RNA processing/Ribosome Biogenesis/Translation
SNRPC	P09234	RNA processing/Ribosome Biogenesis/Translation
MAGED1	Q9Y5V3	DNA Repair/Organization/Transcription
GCFC2	P16383	DNA Repair/Organization/Transcription
PABPC1	P11940	RNA processing/Ribosome Biogenesis/Translation
IRF2BPL	Q9H1B7	DNA Repair/Organization/Transcription
PWP1	Q13610	DNA Repair/Organization/Transcription
NUP43	Q8NFH3	Nucleocytoplasmic Transport
CLINT1	Q14677	Vesicle-mediated transport
MED14	O60244	DNA Repair/Organization/Transcription
RPL23	P62829	RNA processing/Ribosome Biogenesis/Translation
CHERP	Q8IWX8	Cation transport regulation
RPL18	Q07020	RNA processing/Ribosome Biogenesis/Translation
NPM3	O75607	DNA Repair/Organization/Transcription
SIRT1	Q96EB6	Signalling
TRRAP	Q9Y4A5	DNA Repair/Organization/Transcription
GRB2	P62993	Signalling
PLIN3	O60664	Vesicle-mediated transport
FBXL12	Q9NXK8	Protein Folding/Degradation
TLE3	Q04726	Signalling
ZNF512	Q96ME7	Unknown
GLDC	P23378	Amino acid metabolic process
RPL36A	P83881	RNA processing/Ribosome Biogenesis/Translation
RPS6	P62753	RNA processing/Ribosome Biogenesis/Translation
HDAC1	Q13547	DNA Repair/Organization/Transcription
MRPL9	Q9BYD2	Mitochondrion Organization and Gene Expression
DCTN3	O75935	Cell Differentiation/Proliferation
SEC11A	P67812	Protein Folding/Degradation
AGAP3	Q96P47	Protein Folding/Degradation
FABP5	Q01469	Carbohydrate derivative metabolic process
CASP14	P31944	Cell Differentiation/Proliferation
RSRC2	Q7L4I2	Cell Differentiation/Proliferation
AK2	P54819	Carbohydrate derivative metabolic process
BAG3	O95817	Protein Folding/Degradation
RPL5	P46777	RNA processing/Ribosome Biogenesis/Translation
FAM184B	Q9ULE4	Unknown
PTPN13	Q12923	Signalling
GTF2E1	P29083	DNA Repair/Organization/Transcription
NHERF1	O14745	Cytoskeleton Organization/Nucleation
MCTS1	Q9ULC4	RNA processing/Ribosome Biogenesis/Translation
MAP4K4	O95819	Signalling
PRRC1	Q96M27	Unknown
MRPS27	Q92552	Mitochondrion Organization and Gene Expression
HDGFL2	Q7Z4V5	DNA Repair/Organization/Transcription
ALDOC	P09972	Glycolysis
HSPA1A	P08107	Protein Folding/Degradation
OGA	O60502	Carbohydrate derivative metabolic process
NSRP1	Q9H0G5	RNA processing/Ribosome Biogenesis/Translation
ZMPSTE24	O75844	Carbohydrate derivative metabolic process
SF3B4	Q15427	RNA processing/Ribosome Biogenesis/Translation
NSA2	O95478	RNA processing/Ribosome Biogenesis/Translation
NUCKS1	Q9H1E3	DNA Repair/Organization/Transcription
PFDN6	O15212	Protein Folding/Degradation
SRSF11	Q05519	RNA processing/Ribosome Biogenesis/Translation
AFP	P02771	Lipid metabolic process
PELO	Q9BRX2	Signalling
NAP1L4	Q99733	DNA Repair/Organization/Transcription
H1-2	P16403	DNA Repair/Organization/Transcription
DNAJB2	P25686	Protein Folding/Degradation
RPL3	P39023	RNA processing/Ribosome Biogenesis/Translation
MRTO4	Q9UKD2	RNA processing/Ribosome Biogenesis/Translation
ELAC2	Q9BQ52	tRNA Metabolic Process
SMAP	O00193	Vesicle-mediated transport
RPL27A	P46776	RNA processing/Ribosome Biogenesis/Translation
MRPS9	P82933	Mitochondrion Organization and Gene Expression
CKS2	P33552	DNA Repair/Organization/Transcription
TNIK	Q9UKE5	Signalling
ANP32E	Q9BTT0	DNA Repair/Organization/Transcription
NOLC1	Q14978	DNA Repair/Organization/Transcription
HMGB2	P26583	DNA Repair/Organization/Transcription
MLF2	Q15773	DNA Repair/Organization/Transcription
NUP37	Q8NFH4	Nucleocytoplasmic Transport
HMGA1	P17096	DNA Repair/Organization/Transcription
HEBP2	Q9Y5Z4	Mitochondrion Organization and Gene Expression
RRP8	O43159	RNA processing/Ribosome Biogenesis/Translation
MRPL19	P49406	Mitochondrion Organization and Gene Expression
HMGN2	P05204	DNA Repair/Organization/Transcription
COA3	Q9Y2R0	Mitochondrion Organization and Gene Expression
CFAP100	Q494V2	Cytoskeleton Organization/Nucleation
TUBA4A	P68366	Cytoskeletal Subunit
RPL32	P62910	RNA processing/Ribosome Biogenesis/Translation
PPIF	P30405	Mitochondrion Organization and Gene Expression
ZNF622	Q969S3	RNA processing/Ribosome Biogenesis/Translation
DMBT1	Q9UGM3	Vesicle-mediated transport
PLEC	Q15149	Cytoskeletal Subunit
KRT76	Q01546	Contaminant
KRT77	Q7Z794	Contaminant
GNL2	Q13823	RNA processing/Ribosome Biogenesis/Translation
EBNA1BP2	Q99848	RNA processing/Ribosome Biogenesis/Translation
RPF2	Q9H7B2	RNA processing/Ribosome Biogenesis/Translation
CDC37	Q16543	Protein Folding/Degradation
RPL8	P62917	RNA processing/Ribosome Biogenesis/Translation
DNTTIP1	Q9H147	DNA Repair/Organization/Transcription
UBTF	P17480	DNA Repair/Organization/Transcription
RPL35	P42766	DNA Repair/Organization/Transcription
TOMM20	Q15388	Mitochondrion Organization and Gene Expression
WBP11	Q9Y2W2	RNA processing/Ribosome Biogenesis/Translation
RBBP6	Q7Z6E9	Protein Folding/Degradation
GET4	Q7L5D6	Vesicle-mediated transport
SRSF2	Q01130	RNA processing/Ribosome Biogenesis/Translation
ECH1	Q13011	Lipid metabolic process
HMGB3	O15347	DNA Repair/Organization/Transcription
NGDN	Q8NEJ9	RNA processing/Ribosome Biogenesis/Translation
HROB	Q8N3J3	DNA Repair/Organization/Transcription
GAPDHS	O14556	Glycolysis
ADH7	P40394	Lipid metabolic process
ALDH3A2	P51648	Lipid metabolic process
