## Supplemental Table 3 for "Site-Specific Crosslinking Reveals Phosphofructokinase-L Inhibition Drives Self-Assembly and Attenuation of Protein Interactions"

### Sheet: All Pathways
protein	pathway	WT	90 TAG xlink	90 TAG citrate	359 TAG xlink	359 TAG citrate	487 TAG xlink	487 TAG citrate
GLDC	Amino acid metabolic process	-9.07424	-0.605322	-1.08254	0.658304	0.072382	-0.248107	1.02729
AK3	Carbohydrate derivative metabolic process	-10.257	-0.355252	-0.556797	0.707937	-0.0303434	1.07135	0.0264501
NDUFS7	Carbohydrate derivative metabolic process	-8.96044	-0.374147	-0.357382	0.759717	-0.138054	-0.232853	-0.0469097
PTGES3	Carbohydrate derivative metabolic process	-6.33418	-1.56028	-0.854897	0.33121	-0.253912	-0.326348	-0.444185
UGGT1	Carbohydrate derivative metabolic process	-8.15903	-2.11784	-0.143578	0.204924	1.23488	-0.614928	-0.261814
AK2	Carbohydrate derivative metabolic process	-8.71059	-1.44328	-1.38334	0.832663	0.128745	-0.697054	-0.36549
UMPS	Carbohydrate derivative metabolic process	-6.76849	-0.346888	-0.445054	0.156783	0.065607	-0.34962	-0.28834
OGA	Carbohydrate derivative metabolic process	-9.26442	-0.196475	-0.603827	0.422999	-0.102966	0.710254	0.0230962
MDH2	Carbohydrate derivative metabolic process	-5.33503	-2.16791	-1.34782	0.990091	0.803389	-0.0185388	-0.00566384
ZMPSTE24	Carbohydrate derivative metabolic process	-9.5048	-0.799769	-0.72039	0.611385	-0.526808	-0.459931	-0.203394
ABHD10	Carbohydrate derivative metabolic process	-8.88401	-1.77088	-0.770605	0.69433	0.568178	0.0378839	0.0175684
ITIH2	Carbohydrate derivative metabolic process	-9.4744	-1.56686	-0.739275	0.718528	0.321948	0.873557	0.148758
FABP5	Carbohydrate derivative metabolic process	-6.92728	-1.05993	-1.09777	0.27306	0.618002	1.42025	-0.351315
ERH	Carbohydrate derivative metabolic process	-8.30497	-0.658725	-0.185169	0.730143	-0.526617	-0.396445	-0.539778
UBE2E3	Cation transport regulation	-9.43115	-1.43858	-1.56177	-0.312857	-1.037	-0.362438	-0.322865
CA2	Cation transport regulation	-7.28045	-2.61161	-0.947546	0.308121	0.352265	-0.420152	-0.119093
NCL	Cation transport regulation	-2.56512	-0.556898	0.0452874	0.605433	-0.507514	-0.869766	-0.751735
CALM3	Cation transport regulation	-6.24816	-1.62975	-1.32215	0.921226	0.173734	-0.211421	-0.490576
STATH	Cation transport regulation	-10.9632	-0.909697	-4.1003	-1.23053	0.0656091	5.29445	-0.85259
CHERP	Cation transport regulation	-7.42021	-0.79921	-0.808902	0.122468	-0.518835	0.0427717	-0.566043
DCTN3	Cell Differentiation/Proliferation	-9.28045	-1.42325	-0.816485	0.540525	0.447018	-0.2473	0.102403
CFDP1	Cell Differentiation/Proliferation	-7.59162	-0.696728	-0.68543	0.192121	-1.09054	-0.61808	-1.06654
ANP32B	Cell Differentiation/Proliferation	-6.76053	-0.315578	-0.102415	0.385572	-1.91851	-0.965274	-0.357561
SYNE1	Cell Differentiation/Proliferation	-10.0434	-1.28706	-1.89077	1.16568	-2.21026	-0.377801	-1.59923
CASP14	Cell Differentiation/Proliferation	-7.87326	-0.648133	-0.965358	-0.0612435	0.103922	1.91657	-1.37784
PUM3	Cell Differentiation/Proliferation	-7.37889	-0.584795	-0.514944	-0.0166376	-0.429258	-0.227301	-0.304106
RSRC2	Cell Differentiation/Proliferation	-9.06202	-0.75231	-0.0637839	0.0946469	-0.239184	-0.653797	-0.471564
KRT77	Contaminant	-7.18007	-0.204332	-0.851648	0.68372	-0.326664	0.00554756	-3.01187
KRT76	Contaminant	-9.8477	0.514196	-1.27568	1.33205	-0.695448	2.17106	-0.5369
KRT75	Contaminant	-11.8871	-1.00515	-2.83795	1.32654	-0.67518	-0.064537	-0.366966
KRT17	Contaminant	-6.18416	-0.167493	-1.86631	-0.323096	0.304827	-0.162861	-0.919454
ALB	Contaminant	-7.65869	-0.77601	-0.99198	-0.193437	0.309529	5.14544	-0.656107
MYH6	Cytoskeletal Subunit	-8.92651	-0.717812	-0.825654	1.6413	0.0372562	-0.492028	-0.203896
ACTN1	Cytoskeletal Subunit	-8.02526	-1.66451	-0.693535	1.19784	1.03317	0.139546	1.37541
PLEC	Cytoskeletal Subunit	-6.46641	-1.02476	-0.989932	0.179467	-0.252944	-0.589786	-0.746816
MYL1	Cytoskeletal Subunit	-8.64177	-0.770931	-0.720334	2.2001	0.327135	-0.926074	0.402494
TPM1	Cytoskeletal Subunit	-4.91325	-0.405039	-0.154354	1.4917	0.505305	0.10113	0.144267
MYL6	Cytoskeletal Subunit	-4.79055	-0.398619	-0.451916	1.63817	0.764856	0.0694415	0.182429
ACTBL2	Cytoskeletal Subunit	-9.3327	-0.262546	0.478117	1.51886	0.190786	-0.0963642	0.803871
TPM2	Cytoskeletal Subunit	-9.01254	-0.769027	-1.3303	2.04763	1.23395	0.848555	1.3078
MYL6B	Cytoskeletal Subunit	-5.19001	-0.411018	0.19223	1.42303	0.557315	-0.12912	0.223301
MYH9	Cytoskeletal Subunit	-0.262358	-0.487909	0.073455	1.98198	0.754105	0.148733	0.585981
TUBA4A	Cytoskeletal Subunit	-7.43864	-0.588065	-1.62706	-0.975921	-1.40921	-0.979757	-0.845396
MYL12A	Cytoskeletal Subunit	-4.22544	-0.471265	-0.0962795	1.43829	0.316663	-0.0285237	0.036385
MYO18A	Cytoskeletal Subunit	-9.66806	-0.275942	-0.637162	0.670618	0.121774	0.0183801	-0.00157682
MYH14	Cytoskeletal Subunit	-7.22931	-0.97078	0.802585	1.24569	0.55783	0.0738627	0.688604
ACTB	Cytoskeletal Subunit	-2.5406	-0.415151	0.0546086	1.44571	0.341503	0.0293461	0.486755
NUDC	Cytoskeleton Organization/Nucleation	-5.79928	-0.584588	-0.34421	1.47614	0.66038	0.274185	0.505747
RAI14	Cytoskeleton Organization/Nucleation	-9.35944	-0.510326	-0.593309	1.31133	0.568068	0.315964	0.523313
MARCKS	Cytoskeleton Organization/Nucleation	-6.3235	-1.8694	-1.26013	0.897836	0.46021	-0.882009	-0.241475
MARK1	Cytoskeleton Organization/Nucleation	-9.70097	-0.0267936	-0.888849	0.674485	0.332408	-0.42434	0.202519
NHERF1	Cytoskeleton Organization/Nucleation	-9.62285	-1.216	-0.573319	0.440407	0.332146	-0.333895	-0.264304
TUBGCP4	Cytoskeleton Organization/Nucleation	-8.94446	-0.440183	-0.621878	0.616556	0.264055	-0.348779	0.184097
ARPC5L	Cytoskeleton Organization/Nucleation	-8.36172	-1.13896	-0.982808	1.57635	0.795572	-0.0873699	0.610906
DBN1	Cytoskeleton Organization/Nucleation	-7.25159	-0.611595	-0.417422	1.76884	0.929784	0.562634	0.830534
MARCKSL1	Cytoskeleton Organization/Nucleation	-7.15769	-3.69228	-1.07562	-0.418633	1.04932	-0.887758	-0.338222
EMD	Cytoskeleton Organization/Nucleation	-5.7379	-0.717688	-0.862463	0.396638	-0.128745	-0.198239	-0.435492
CORO1C	Cytoskeleton Organization/Nucleation	-7.06313	-0.734887	0.894766	0.927375	0.784214	0.0929168	0.620439
GSN	Cytoskeleton Organization/Nucleation	-6.3783	-0.599502	-0.384347	1.1008	0.533777	0.377317	0.368597
DNAAF1	Cytoskeleton Organization/Nucleation	-6.93314	0.424116	0.403661	0.0500949	0.158096	-0.376221	-0.134465
CFAP100	Cytoskeleton Organization/Nucleation	-8.77641	-2.21843	-0.590279	1.35612	1.20439	-0.657014	0.063699
BCCIP	Cytoskeleton Organization/Nucleation	-7.54844	-0.753321	-0.470329	1.07609	0.598346	-0.115162	-0.123517
STMN1	Cytoskeleton Organization/Nucleation	-7.19295	-2.01848	-1.44004	1.63638	0.59593	-0.710477	0.080738
RCC2	Cytoskeleton Organization/Nucleation	-5.69966	-0.927033	-0.0832586	0.433831	-0.418807	-0.803562	-0.433753
ANKHD1	Cytoskeleton Organization/Nucleation	-7.81485	-1.16113	-0.791635	0.892584	0.62774	-0.0772756	0.507931
H1-10	DNA Repair/Organization/Transcription	-7.33336	-1.15067	-0.422783	0.968754	-0.00267851	-0.503346	-0.285999
SCAF4	DNA Repair/Organization/Transcription	-7.8049	-1.315	-1.21197	0.260797	0.20285	-0.424062	-0.0103979
MAX	DNA Repair/Organization/Transcription	-7.58681	-0.646608	-0.960818	0.0911722	-1.23316	-0.36066	-0.797981
HMGB2	DNA Repair/Organization/Transcription	-7.32055	-1.99373	-1.30821	0.352525	0.331549	-0.448419	-0.326114
IRF2BPL	DNA Repair/Organization/Transcription	-9.98982	-1.06244	-0.795716	0.586252	-0.0409741	0.630618	0.0275127
RAD23B	DNA Repair/Organization/Transcription	-9.37787	-1.60876	-0.922322	0.499781	0.14304	-0.775313	-0.282405
RPL35	DNA Repair/Organization/Transcription	-5.67941	-1.6207	-0.524782	-0.0592415	-0.649737	-0.843995	-1.12155
NPM3	DNA Repair/Organization/Transcription	-9.16177	-0.62884	0.200825	0.884213	-0.471963	-0.394846	-0.541721
DNTTIP1	DNA Repair/Organization/Transcription	-8.71755	-0.667702	-0.85762	0.825428	0.0855089	-0.143533	0.0923317
PTMA	DNA Repair/Organization/Transcription	-6.36805	-1.79971	-0.955624	0.333818	0.618502	-0.192506	0.28426
HROB	DNA Repair/Organization/Transcription	-8.41855	-3.08485	-0.283918	0.605838	0.0473766	-0.437215	-0.722426
NSD3	DNA Repair/Organization/Transcription	-8.21811	-0.52671	-0.40766	0.638434	0.0212987	0.22942	0.566504
SMARCC2	DNA Repair/Organization/Transcription	-8.32423	-0.872476	-0.942265	0.757202	-0.381592	-0.537658	-0.232407
MED14	DNA Repair/Organization/Transcription	-11.3947	-0.249058	-0.907313	0.952621	0.389261	0.4226	0.210501
DLGAP5	DNA Repair/Organization/Transcription	-10.8903	-0.811804	-0.853726	0.768006	0.208884	-0.52577	0.893339
QSER1	DNA Repair/Organization/Transcription	-8.46142	-1.30456	-1.01354	0.653512	-0.133116	-0.178862	-0.304026
HMGN1	DNA Repair/Organization/Transcription	-8.16877	-2.9519	-1.68589	0.440169	0.822202	-0.00756889	1.21998
GTF2E1	DNA Repair/Organization/Transcription	-8.84343	-1.05076	-0.965583	0.386364	-0.43727	-0.444536	-0.588366
TRRAP	DNA Repair/Organization/Transcription	-10.1756	-0.491852	-0.664916	0.303135	-0.138761	0.638523	-0.596946
MTA3	DNA Repair/Organization/Transcription	-7.52759	-0.741847	-0.673115	0.0790337	-0.012519	0.232867	-0.128102
CCDC124	DNA Repair/Organization/Transcription	-8.77506	-2.86881	-0.887759	0.0199659	1.24018	-0.514317	0.0620996
HMGN2	DNA Repair/Organization/Transcription	-8.42944	-1.65197	-2.03017	1.95027	0.720065	-0.352066	0.983693
TAX1BP1	DNA Repair/Organization/Transcription	-9.61614	0.270696	-1.72582	-0.944708	-0.117329	0.0722211	-0.863343
UBTF	DNA Repair/Organization/Transcription	-8.07945	-0.578098	0.156044	0.458918	0.0097329	-0.409278	-0.578335
MLF2	DNA Repair/Organization/Transcription	-7.96959	-0.100607	-0.259439	-0.246379	0.0295813	-0.0668625	-0.438144
HDAC1	DNA Repair/Organization/Transcription	-8.46698	-0.658918	-0.362149	0.548831	-0.00611189	-0.333718	-0.579718
HMGA1	DNA Repair/Organization/Transcription	-6.00667	-1.01328	-1.39204	0.577939	0.110291	-0.621033	-0.472304
DRAP1	DNA Repair/Organization/Transcription	-8.58419	-0.789632	-0.590124	0.471119	-0.815647	-0.458206	-0.547045
UXT	DNA Repair/Organization/Transcription	-9.3614	-0.206828	-0.303457	-0.0291162	-0.342906	-0.176144	-0.509636
DNMT1	DNA Repair/Organization/Transcription	-8.18789	0.4732	-1.21331	1.52235	0.135187	-0.133749	1.73041
HMGB3	DNA Repair/Organization/Transcription	-8.50282	-1.77147	-1.42987	1.5362	0.387186	-0.480051	0.547215
BABAM1	DNA Repair/Organization/Transcription	-7.74028	-0.448615	-0.547994	0.110251	-0.000814755	-0.0957268	0.74545
INTS3	DNA Repair/Organization/Transcription	-10.3913	0.0230735	-0.328314	0.480793	-1.36366	0.138114	-0.239737
CTR9	DNA Repair/Organization/Transcription	-8.89614	-0.382388	-0.187064	1.22285	0.279968	0.314951	0.0418492
ZBTB10	DNA Repair/Organization/Transcription	-12.1249	-0.40929	-0.678168	1.14242	-0.175545	-0.467318	-0.0264012
HDGFL2	DNA Repair/Organization/Transcription	-9.27722	-0.87469	-0.170823	0.94702	-0.351233	0.784917	-0.159336
SETD1A	DNA Repair/Organization/Transcription	-8.78667	-0.400555	-1.03098	0.703009	0.141935	-0.342137	0.270982
GCFC2	DNA Repair/Organization/Transcription	-8.90076	-0.790828	-0.792037	0.507939	-0.364208	-0.174119	-0.289749
KAT7	DNA Repair/Organization/Transcription	-10.299	-0.855854	-0.803558	0.602425	-0.430301	-0.366153	-0.183793
CKS2	DNA Repair/Organization/Transcription	-7.16751	-1.03075	-0.727798	0.395351	0.508098	-0.507121	-0.485701
H1-2	DNA Repair/Organization/Transcription	-10.2404	-1.21551	0.0793703	0.896273	-0.154448	-0.745387	-0.735918
MAGED1	DNA Repair/Organization/Transcription	-5.43016	-0.112886	-0.255176	0.0679414	-0.0917629	-0.19696	-0.202711
HDGF	DNA Repair/Organization/Transcription	-5.72366	-1.85235	-1.06767	1.12744	0.776525	0.00708592	0.413586
NOLC1	DNA Repair/Organization/Transcription	-6.00819	-0.618254	0.0384496	0.451481	0.0853127	-0.39578	-0.529688
TAF15	DNA Repair/Organization/Transcription	-8.56904	-0.364747	0.0652635	1.26572	0.382098	0.499136	0.920055
DEK	DNA Repair/Organization/Transcription	-7.36848	-0.323941	-0.467212	-0.467914	-0.409367	-0.820265	-0.801723
SET	DNA Repair/Organization/Transcription	-3.86506	-1.41153	-0.821039	0.284026	-0.508834	-0.693458	-0.382632
SUB1	DNA Repair/Organization/Transcription	-6.40916	-0.756936	-0.357345	0.398376	0.413102	-0.232878	-0.373615
ANP32E	DNA Repair/Organization/Transcription	-6.7504	-1.39364	-0.810635	0.345272	-0.484366	-0.315746	-0.103758
RBM10	DNA Repair/Organization/Transcription	-4.44433	-0.624281	-0.331756	-0.307579	-0.349623	-0.592457	-0.975076
H4C1	DNA Repair/Organization/Transcription	-5.73335	-0.146432	0.181515	0.675625	1.54771	0.338291	-0.402937
TCOF1	DNA Repair/Organization/Transcription	-5.66499	-0.717724	0.164848	0.5117	-0.448643	-0.716987	-0.704936
NPM1	DNA Repair/Organization/Transcription	-2.44976	-0.571352	0.15995	0.667388	-0.256039	-0.623441	-0.663209
NUCKS1	DNA Repair/Organization/Transcription	-5.54204	-0.820697	-0.261459	0.39228	-1.23186	-1.10593	-0.556993
H1-3	DNA Repair/Organization/Transcription	-3.63438	-1.26486	0.196207	0.502723	-0.324062	-0.623941	-0.958912
NAP1L4	DNA Repair/Organization/Transcription	-5.51826	-1.10274	-0.559542	0.118256	0.493038	-0.420457	-0.0286046
SSRP1	DNA Repair/Organization/Transcription	-5.44537	-0.706555	-0.211711	0.22625	0.0190933	-0.589615	-0.527382
PWP1	DNA Repair/Organization/Transcription	-7.72369	-1.02715	-0.447893	-0.0881497	-0.277676	-0.365427	-0.874812
ADH5	Glycolysis	-7.7073	-0.760319	0.165025	0.975521	0.551984	-0.52617	-0.186227
GPI	Glycolysis	-6.22987	-1.09265	-0.453637	1.00274	0.759707	-0.039953	0.132341
PFKM	Glycolysis	-5.14356	-0.162535	0.0679988	0.173775	0.152642	0.206717	0.121668
LDHB	Glycolysis	-5.086	-1.24963	-0.354559	0.978898	0.407581	-0.423397	0.0525014
ALDH7A1	Glycolysis	-7.64409	-0.374709	-0.603097	0.116893	0.304829	-0.349318	-0.359784
DLAT	Glycolysis	-7.66227	-0.431765	-0.417052	0.477761	0.244879	-0.227957	0.0131113
LDHA	Glycolysis	-4.93532	-0.90149	-0.240978	0.795595	0.326993	-0.41457	-0.0243601
DLD	Glycolysis	-5.39683	-0.650807	-0.293696	0.370709	0.075847	-0.276783	-0.46191
PDHA1	Glycolysis	-5.27264	-0.460775	-0.404979	0.365703	0.163181	-0.416051	-0.222924
GAPDHS	Glycolysis	-10.4442	-0.481859	-0.355024	-0.629276	-0.712808	2.31189	0.323528
ALDH9A1	Glycolysis	-9.11967	-1.15326	-1.37996	0.93492	-0.134989	0.118076	-0.2165
GAPDH	Glycolysis	-3.5196	-0.57801	-0.484841	0.653226	0.34655	-0.187376	-0.346537
PGM2	Glycolysis	-7.20644	-1.55002	-0.627572	-0.0118897	0.119662	-0.808044	-0.685668
PGK1	Glycolysis	-5.34939	-0.926938	-0.21053	0.448644	0.535477	-0.318079	-0.238311
ALDOC	Glycolysis	-9.08342	-1.81367	-0.607742	0.622152	0.787446	0.19138	0.400695
PFKL	Glycolysis	1.86052	0.0475605	0.0592052	0.107575	0.0366184	0.163034	0.13203
PKM	Glycolysis	-2.67766	-0.394671	-0.311478	0.206487	0.0500133	-0.206482	-0.482046
ENO1	Glycolysis	-4.31188	-1.37386	-0.743055	0.808908	0.533052	-0.334983	-0.173758
ALDH2	Glycolysis	-8.37345	-0.418095	-0.497624	0.396458	0.061813	-0.192716	-0.22751
ALDOA	Glycolysis	-5.26423	-1.38118	-0.493264	0.976466	0.386604	-0.323534	-0.0752572
PFKP	Glycolysis	-6.98196	-0.545412	-0.222941	0.721084	0.124954	0.218768	0.34777
PGAM1	Glycolysis	-8.29869	-1.20508	-0.458629	0.975839	0.30749	-0.329427	0.322832
PDHB	Glycolysis	-4.69877	-0.289454	-0.294415	0.128754	0.0254133	-0.243138	-0.373828
HK1	Glycolysis	-6.75957	-0.536217	-0.659182	0.081018	-0.178465	-0.0595578	-0.517547
ENO3	Glycolysis	-10.3596	-0.174423	-0.305762	0.886036	-0.00399516	0.145153	-0.457038
HK2	Glycolysis	-6.88392	-0.380215	-0.519179	0.383377	0.154385	-0.145069	-0.380528
NUP54	Intracellular protein transport	-10.9035	-0.556135	-0.655485	1.63794	-0.323337	0.743229	-0.438147
AFP	Lipid metabolic process	-7.8244	-1.48612	-0.100046	0.917293	1.76356	0.100237	0.383901
ECH1	Lipid metabolic process	-9.08137	-0.82875	-0.980937	1.24267	0.303974	-0.377818	0.37301
ADH7	Lipid metabolic process	-7.78069	-0.180858	-0.440935	0.442899	0.434622	-0.50342	-0.416314
ALDH3A2	Lipid metabolic process	-10.7967	-1.29512	-0.928254	0.496811	0.324852	-0.319651	0.171416
ECHS1	Lipid metabolic process	-7.00685	-1.2031	-0.606415	1.32835	0.265441	-0.461324	0.155095
GSTP1	Lipid metabolic process	-7.83992	-1.80598	-1.00842	0.862727	0.240768	-0.327297	-0.206318
PITPNB	Lipid metabolic process	-7.21623	-0.833036	-0.35601	1.14564	0.615648	-0.110481	-0.131701
PLS1	Lipid metabolic process	-10.2072	-0.615048	-0.716178	0.925696	0.0982757	-0.0783845	0.474367
DBI	Lipid metabolic process	-6.94104	-2.93618	-0.806502	0.551708	1.10327	-0.297103	0.661389
OSBPL6	Lipid metabolic process	-13.484	-0.155561	0.225427	0.981352	0.0974019	0.450513	0.120599
MRPS9	Mitochondrion Organization and Gene Expression	-7.10363	-0.472027	-0.993378	-0.218994	-0.200027	-0.466534	-0.504429
HEBP2	Mitochondrion Organization and Gene Expression	-10.8068	-1.58318	-0.261587	0.672364	0.470291	-0.579427	0.219566
MRPL19	Mitochondrion Organization and Gene Expression	-8.57983	-1.02028	-0.876884	0.600174	-0.188967	-0.395309	-0.530737
GUF1	Mitochondrion Organization and Gene Expression	-7.77958	-0.53892	-0.760478	-0.887762	0.0361364	-0.19997	-0.174189
ATP5IF1	Mitochondrion Organization and Gene Expression	-8.44538	-2.00236	-0.989933	0.703651	0.643572	-1.20683	-0.471601
MRPL40	Mitochondrion Organization and Gene Expression	-10.5591	-1.15248	-1.07106	0.575469	-0.0701936	-0.361163	-0.165947
TOMM20	Mitochondrion Organization and Gene Expression	-9.16589	-1.27043	-0.971447	1.4038	0.120351	-0.493182	0.283677
COA3	Mitochondrion Organization and Gene Expression	-9.23315	-2.2539	-0.788106	0.483788	0.785445	-0.340043	0.160088
PPIF	Mitochondrion Organization and Gene Expression	-8.69353	-1.28988	-0.914025	1.27676	0.228635	-0.546141	0.396962
MRPL9	Mitochondrion Organization and Gene Expression	-7.87842	-1.04885	-0.347976	0.194237	0.0712726	0.296552	-0.493884
MRPS27	Mitochondrion Organization and Gene Expression	-7.95768	-0.554209	-0.71361	0.210554	-0.573274	-0.576783	-0.497125
NIPSNAP1	Nervous system process	-8.53857	0.0771994	-1.28511	1.25098	0.215444	-0.453013	1.0181
NUP37	Nucleocytoplasmic Transport	-9.59751	-0.150156	-0.629677	0.379082	-0.0149237	0.0537089	-0.296896
NCBP3	Nucleocytoplasmic Transport	-7.84532	-1.06683	-1.98004	0.141024	-1.23876	-0.394996	-1.32928
NUP43	Nucleocytoplasmic Transport	-10.0793	-0.4368	-0.459656	0.78822	0.237556	0.0312745	1.24907
LRRC59	Nucleocytoplasmic Transport	-5.9077	-2.78796	-0.988135	0.237867	0.905271	-0.395673	0.18489
PRDX6	Oxidative Stress	-4.97094	0.604326	1.05617	1.99623	1.78807	1.13962	1.43602
EIF1AD	Oxidative Stress	-8.68017	-0.67493	-0.78256	0.320953	-1.51556	-0.539088	-0.610132
TXNRD1	Oxidative Stress	-9.57372	-1.35064	-1.3999	1.16213	0.262129	0.203485	-0.179754
SOD1	Oxidative Stress	-7.02301	-2.25161	-0.911632	0.962412	0.455157	-1.11224	-0.45725
HBD	Oxidative Stress	-6.81967	-1.23743	0.290292	0.591133	1.28131	0.214101	0.335117
HBA1; HBA2	Oxidative Stress	-7.03358	-1.95486	-0.536927	0.975744	1.43104	-0.557379	0.134118
ST13	Protein Folding/Degradation	-5.88407	-0.863529	-0.680238	0.391319	0.865778	-0.328135	0.0764152
SUMO2	Protein Folding/Degradation	-7.49854	-1.7232	-0.809594	1.17681	0.489449	-0.635813	-0.0896349
DNAJB2	Protein Folding/Degradation	-9.68693	-0.193752	-0.5035	0.675096	-0.243294	-0.028209	-0.274085
FBXL12	Protein Folding/Degradation	-8.18899	-1.21037	-0.894453	1.47682	1.15855	0.119752	1.40994
UBE2K	Protein Folding/Degradation	-8.64781	-2.62102	-0.818573	0.181825	1.01961	-0.187248	0.189351
SH3GLB1	Protein Folding/Degradation	-8.89739	-0.442128	-0.591763	0.487486	0.17987	-0.516175	-0.0733736
UBE2E1	Protein Folding/Degradation	-7.98831	-0.872385	-0.262673	-1.86473e-05	-0.406505	-0.594271	-0.408825
BAG3	Protein Folding/Degradation	-8.60058	-0.141522	0.0246352	0.176768	0.193868	0.259675	-0.265986
UBA52	Protein Folding/Degradation	-3.16882	0.0173274	-0.0678677	0.0468742	0.0576092	-0.204145	-0.306492
AGAP3	Protein Folding/Degradation	-9.10547	-0.140878	-0.36891	0.394946	0.0761982	0.202315	0.182456
UBE2H	Protein Folding/Degradation	-7.53962	-1.00612	-1.88439	-0.102575	-1.28698	-0.54427	-1.48366
CTSV	Protein Folding/Degradation	-8.79766	-0.25187	-0.640161	0.914752	0.447828	1.2508	0.409751
PFDN6	Protein Folding/Degradation	-6.70894	-1.14649	-0.837701	0.938631	0.238271	-0.0974675	-0.285693
BCAP31	Protein Folding/Degradation	-6.88232	-2.10414	-1.52036	1.0106	0.577047	0.0869386	-0.089412
FKBP3	Protein Folding/Degradation	-5.99909	-2.8456	-0.833375	0.194781	1.21134	0.111483	0.221431
CDC37	Protein Folding/Degradation	-8.00551	-0.396165	-0.382006	0.554096	0.16245	0.0878375	-0.216722
PSME4	Protein Folding/Degradation	-9.40919	-0.0819176	-1.30573	1.86183	0.287531	0.0673766	6.08001
BAG2	Protein Folding/Degradation	-5.13588	0.296906	0.162486	0.00227132	-0.113963	-0.534199	-0.472631
RBBP6	Protein Folding/Degradation	-10.0893	-0.674025	-0.554936	0.42018	-0.394474	-0.201378	-1.10476
SEC11A	Protein Folding/Degradation	-8.35051	-0.0843533	-0.226089	0.522434	0.0410866	0.152437	0.117589
DNAJC8	Protein Folding/Degradation	-10.8681	-1.61469	-1.2061	0.759858	0.391732	-0.502176	0.762036
HSPA1A	Protein Folding/Degradation	-1.82466	-0.166091	-0.156257	0.0660564	-0.0869111	-0.219124	-0.246388
HNRNPA2B1	RNA processing/Ribosome Biogenesis/Translation	-5.47774	-0.822084	-1.59999	1.23457	0.193048	-0.265366	0.360703
SNRPC	RNA processing/Ribosome Biogenesis/Translation	-10.0894	-1.68751	-0.876441	0.637953	-0.000857895	-0.920409	-0.496352
U2AF2	RNA processing/Ribosome Biogenesis/Translation	-5.41965	-0.935557	-0.510034	0.180586	-0.91048	-0.733134	-0.609638
RPL37	RNA processing/Ribosome Biogenesis/Translation	-7.17034	-0.68597	0.0437471	0.595894	0.212465	0.115115	-0.0659027
RPL32	RNA processing/Ribosome Biogenesis/Translation	-7.40013	-0.910572	-0.547978	0.165518	-0.731674	-0.425407	-0.819541
IGHMBP2	RNA processing/Ribosome Biogenesis/Translation	-9.83435	-0.205198	-0.144827	1.15136	-0.387366	0.275109	0.124066
MYH10	RNA processing/Ribosome Biogenesis/Translation	-0.205974	-0.557274	-0.00840694	1.72998	0.411605	-0.0142041	0.425494
NGDN	RNA processing/Ribosome Biogenesis/Translation	-8.69586	-0.788934	-1.11276	-0.175885	-0.118377	-0.282183	-0.781131
NSRP1	RNA processing/Ribosome Biogenesis/Translation	-10.0108	-1.67554	-1.50869	0.523672	-0.0502243	-0.530697	-0.158155
PABPC1	RNA processing/Ribosome Biogenesis/Translation	-5.42013	-0.899128	-0.110761	0.534722	-0.237067	-0.341579	-0.545112
DDX50	RNA processing/Ribosome Biogenesis/Translation	-5.96946	-0.636843	-0.479132	-0.0205012	-0.171221	-0.400233	-0.735497
RPL29	RNA processing/Ribosome Biogenesis/Translation	-7.30331	-1.63233	0.317806	0.441988	-0.31727	-0.426954	-0.686242
RRP15	RNA processing/Ribosome Biogenesis/Translation	-7.96589	-0.997583	-0.941223	0.537059	-1.01856	-0.42851	-0.367423
RALY	RNA processing/Ribosome Biogenesis/Translation	-9.59841	-0.639872	-0.515528	0.742802	-0.0995817	-0.329561	-0.407347
PLRG1	RNA processing/Ribosome Biogenesis/Translation	-9.13713	-0.630399	-0.396722	0.437503	0.248994	0.0282046	-0.327324
RPL3	RNA processing/Ribosome Biogenesis/Translation	-4.13171	-1.16086	-0.0595577	0.501318	-0.263768	-0.6687	-0.532563
MCTS1	RNA processing/Ribosome Biogenesis/Translation	-9.39264	-1.33634	-0.934759	0.872737	-0.00541425	-0.26036	-0.111795
RPL5	RNA processing/Ribosome Biogenesis/Translation	-4.93491	-1.24416	-0.00378593	0.373139	-0.202981	-0.696214	-0.63258
PRPF4B	RNA processing/Ribosome Biogenesis/Translation	-8.89536	-0.597178	-0.424629	0.675369	-0.700334	-0.371361	-0.613496
RPL4	RNA processing/Ribosome Biogenesis/Translation	-4.82726	-1.19718	-0.156307	0.295843	-0.367218	-0.789472	-0.685325
RPL36A	RNA processing/Ribosome Biogenesis/Translation	-6.86499	-0.440001	-0.293881	0.207182	-0.0294456	-0.311935	-0.308082
RPLP2	RNA processing/Ribosome Biogenesis/Translation	-4.99373	-1.07088	-0.122361	0.379458	0.0425879	-0.583653	-0.635895
UTP3	RNA processing/Ribosome Biogenesis/Translation	-8.5063	-0.897174	-0.913697	0.267559	0.138466	-0.48702	-0.128354
SRSF2	RNA processing/Ribosome Biogenesis/Translation	-7.01554	-0.36288	0.0773391	1.14073	0.280151	0.218111	0.823287
SRSF3	RNA processing/Ribosome Biogenesis/Translation	-6.63214	-0.663551	-0.17513	0.348233	-0.643074	-0.82473	-0.549011
RPL21	RNA processing/Ribosome Biogenesis/Translation	-5.67052	-1.20404	-0.120235	0.415122	-0.270982	-0.671204	-0.612269
SNRPB2	RNA processing/Ribosome Biogenesis/Translation	-6.49284	-1.37057	-1.31583	0.169509	-0.0210453	-0.276148	-0.789081
RRS1	RNA processing/Ribosome Biogenesis/Translation	-8.26892	-1.44103	-0.878055	0.197924	-0.687946	-0.173822	-1.73833
RPL18	RNA processing/Ribosome Biogenesis/Translation	-5.07194	-1.20957	0.198906	0.393919	-0.216144	-0.699045	-0.653526
RPL35A	RNA processing/Ribosome Biogenesis/Translation	-7.40878	-1.1205	-0.0140325	0.67358	-0.669682	-0.805975	-0.598242
NSA2	RNA processing/Ribosome Biogenesis/Translation	-7.63681	-0.497977	-0.528559	0.0740764	-0.282214	0.141522	-0.508208
RPL8	RNA processing/Ribosome Biogenesis/Translation	-6.38674	-0.776415	0.0729072	0.443422	0.132637	-0.309102	-0.200626
RPS27	RNA processing/Ribosome Biogenesis/Translation	-7.41445	-0.260935	-0.376523	0.357841	-0.360726	-0.386203	-0.211281
SF3B4	RNA processing/Ribosome Biogenesis/Translation	-7.77232	-0.977891	-0.986782	-0.148745	-0.688439	-0.585189	-1.12796
SRSF5	RNA processing/Ribosome Biogenesis/Translation	-7.19392	-0.56225	0.0886087	0.281989	-0.0480988	-0.447089	-0.5307
RPL27A	RNA processing/Ribosome Biogenesis/Translation	-6.25443	-1.08166	0.0205508	0.440148	-0.386583	-0.81203	-0.251757
RPL10A	RNA processing/Ribosome Biogenesis/Translation	-5.52384	-1.13558	-0.00376572	0.342172	-0.272494	-0.615424	-0.796311
EBNA1BP2	RNA processing/Ribosome Biogenesis/Translation	-7.45822	-0.916433	-1.02887	0.416868	-0.724988	-0.55046	-1.36573
RPL28	RNA processing/Ribosome Biogenesis/Translation	-4.62872	-1.25323	-0.000981043	0.323731	-0.338746	-0.639164	-0.736093
ZNF622	RNA processing/Ribosome Biogenesis/Translation	-7.35694	-1.05401	-0.91555	0.65415	-0.0930703	-0.763823	-0.13422
RPS13	RNA processing/Ribosome Biogenesis/Translation	-6.8477	-0.971627	-0.882278	0.183477	-0.147231	-0.523251	-0.297496
MRTO4	RNA processing/Ribosome Biogenesis/Translation	-7.68262	-0.680023	-0.438707	0.167118	-0.522605	-0.614923	-0.567068
GNL2	RNA processing/Ribosome Biogenesis/Translation	-8.06438	-0.767235	-0.748006	-0.203698	-0.086107	-0.156247	-0.69657
DDX10	RNA processing/Ribosome Biogenesis/Translation	-8.4449	-0.918947	-0.991118	0.272464	-0.52249	-0.262028	-0.610171
RPL18A	RNA processing/Ribosome Biogenesis/Translation	-6.83202	-0.982631	0.113698	0.469046	-0.289958	-0.441006	-0.677213
RPS10	RNA processing/Ribosome Biogenesis/Translation	-6.1155	-0.750464	-0.099627	0.674002	-0.118085	-0.491554	-0.263044
RPL13A	RNA processing/Ribosome Biogenesis/Translation	-4.70292	-1.25907	-0.24963	0.235229	-0.361349	-0.523979	-0.728691
RIOK1	RNA processing/Ribosome Biogenesis/Translation	-6.8908	-0.861366	-0.876387	0.306514	-0.795198	-0.454831	-0.519159
RPL15	RNA processing/Ribosome Biogenesis/Translation	-5.1901	-0.478327	0.02244	0.38902	0.0243199	-0.306317	-0.462568
SRSF11	RNA processing/Ribosome Biogenesis/Translation	-8.08819	-0.873996	-0.909323	0.620581	-0.724031	-0.0106296	-0.222618
PRPF40A	RNA processing/Ribosome Biogenesis/Translation	-8.20673	-0.299983	-0.185486	-1.17368	-0.235396	-0.602668	-0.803053
WBP11	RNA processing/Ribosome Biogenesis/Translation	-7.49827	-0.834103	-0.753245	0.120657	-0.615353	-0.600732	-0.805456
SNRNP27	RNA processing/Ribosome Biogenesis/Translation	-7.94752	-0.563751	-0.171347	0.63208	-2.13287	-0.307088	-0.329657
RPL34	RNA processing/Ribosome Biogenesis/Translation	-4.60428	-1.15616	0.0628435	0.424973	-0.165091	-0.607127	-0.400321
RPS14	RNA processing/Ribosome Biogenesis/Translation	-5.72012	-0.616582	-0.21852	0.481238	-0.0711939	-0.263664	-0.44648
MAGOH	RNA processing/Ribosome Biogenesis/Translation	-7.21867	-0.809621	-0.27591	0.686614	0.303197	-0.470598	-0.223425
RPL30	RNA processing/Ribosome Biogenesis/Translation	-5.12735	-1.15441	-0.534172	-0.0984907	-0.29337	-0.702731	-0.916925
SNRPA	RNA processing/Ribosome Biogenesis/Translation	-5.97997	-1.10271	-1.17417	0.366598	-0.0529364	-0.465913	-0.402692
RPL14	RNA processing/Ribosome Biogenesis/Translation	-8.30299	-0.36829	-0.424312	0.169862	-0.331954	-0.0185425	-0.768671
PES1	RNA processing/Ribosome Biogenesis/Translation	-8.83649	-0.644003	-0.641961	0.902318	0.423968	-0.515378	0.351797
PRPF38B	RNA processing/Ribosome Biogenesis/Translation	-6.39674	-0.722693	-2.99183	0.413912	-2.51911	-0.634994	-1.2709
LUC7L3	RNA processing/Ribosome Biogenesis/Translation	-6.97292	-1.03416	-0.193306	0.329211	-0.866238	-0.738285	-0.733278
RPS6	RNA processing/Ribosome Biogenesis/Translation	-5.49121	-0.449477	-0.184146	0.510555	0.0560244	-0.283549	-0.26781
RPS9	RNA processing/Ribosome Biogenesis/Translation	-3.92165	-0.406819	0.0145818	0.585518	-0.0183135	-0.330051	-0.26066
RPL13	RNA processing/Ribosome Biogenesis/Translation	-5.03753	-1.69551	-0.196277	0.277192	-0.396585	-1.32371	-0.61359
RPF2	RNA processing/Ribosome Biogenesis/Translation	-7.7063	-1.21837	0.0586454	-0.234718	0.0324638	-0.530305	-0.94512
RPL7	RNA processing/Ribosome Biogenesis/Translation	-4.57749	-1.29435	-0.141526	0.352318	-0.360155	-0.669385	-0.748664
RRP8	RNA processing/Ribosome Biogenesis/Translation	-9.44413	-0.568743	-0.830384	0.189465	-0.136291	0.0159278	-0.888078
HNRNPA1	RNA processing/Ribosome Biogenesis/Translation	-5.69208	-1.1607	-1.06376	0.738355	0.244366	-0.326303	-0.156984
RPL26	RNA processing/Ribosome Biogenesis/Translation	-7.32272	-1.05749	-0.445947	0.197082	-0.507945	-0.608964	-0.601336
RPL6	RNA processing/Ribosome Biogenesis/Translation	-3.74851	-1.30033	0.174314	0.333081	-0.243613	-0.678661	-0.659966
RPL7A	RNA processing/Ribosome Biogenesis/Translation	-4.64718	-1.28048	-0.0983564	0.339312	-0.401958	-0.746478	-0.595341
RPL23	RNA processing/Ribosome Biogenesis/Translation	-3.88851	-0.359804	-0.249929	0.31928	-0.0206388	-0.260396	-0.14399
CSTF2	RNA processing/Ribosome Biogenesis/Translation	-9.35929	-1.00769	-0.997268	1.53599	0.461085	0.517205	0.316224
YBX1	RNA processing/Ribosome Biogenesis/Translation	-6.57232	-1.2765	-0.672981	0.525976	0.287126	-0.622557	-0.514246
TLE3	Signalling	-8.86159	-1.18122	-0.571106	0.201586	0.0570882	-0.310494	-0.422939
STK24	Signalling	-9.26996	-0.870244	-0.847411	1.14169	-0.853396	0.913899	-0.469427
PDCD5	Signalling	-6.7481	-1.87283	-1.25055	1.24195	0.309875	-0.539282	0.0865383
TPT1	Signalling	-6.67935	-2.2565	-1.03275	0.0717546	0.433272	-0.358983	-0.538292
PTPN13	Signalling	-10.269	0.495226	-1.13988	0.389887	-0.347851	0.102434	-0.261951
ABCF1	Signalling	-5.74813	-1.4313	-0.551822	0.401626	0.359039	-0.338254	-0.409071
PHPT1	Signalling	-6.64629	-2.10377	-0.801323	0.412366	0.921333	-0.163117	0.0377044
USP47	Signalling	-8.00477	-1.91489	0.115219	0.292372	1.04987	-0.35664	0.223604
LTF	Signalling	-6.29602	-1.25086	-0.20616	0.789644	2.5432	3.44379	0.193496
MAP4K4	Signalling	-7.69163	-1.0562	-1.07052	0.0597408	-0.592857	-0.392308	-0.637209
PDAP1	Signalling	-8.28924	-1.78858	-1.66591	0.754749	-0.112353	-0.410752	-0.125059
PEBP1	Signalling	-5.9773	-2.078	-0.543848	0.628975	0.833395	-0.18068	0.98334
PELO	Signalling	-7.55713	-0.727772	-0.684825	0.231801	-0.50596	0.097695	-0.343984
SIRT1	Signalling	-9.07152	-1.16038	-0.714128	0.325608	-0.370066	-0.444985	-0.281725
TNIK	Signalling	-10.5511	-0.47808	-0.760656	0.0353801	-0.0772565	1.03164	-0.110762
GRB2	Signalling	-10.0829	-1.36526	-0.967015	1.10959	0.0105442	0.217402	0.0625187
SYAP1	Signalling	-7.77795	-1.86176	-0.834164	0.345008	0.577347	-0.355686	0.225948
FHL1	Transmembrane transport	-9.24013	-0.103756	0.0615352	2.6025	1.72754	1.51234	1.57511
A2M	Uknown	-7.82752	-0.900329	0.634948	1.21666	1.46039	0.832453	0.833821
KLHDC4	Uknown	-6.69081	-1.24776	-1.47155	0.0402639	-0.913305	-0.410277	-1.21935
PPM1G	Uknown	-5.65357	-0.770695	-0.145415	0.42952	-0.397286	-0.737055	-0.444825
H2AC20	Uknown	-7.82296	-0.323194	0.361148	1.18477	2.81038	0.343479	0.711042
PRRC1	Unknown	-9.79166	-0.549395	-0.60791	0.889766	0.271285	0.0505696	-0.488343
MMTAG2	Unknown	-9.62985	-1.18957	-1.06214	0.254913	-1.02613	0.927485	-0.74799
ZNF512	Unknown	-8.27334	-0.212501	-0.293288	0.234028	-0.115852	0.20457	-0.221472
KAR2	Unknown	-7.56598	0.137726	0.386244	0.277773	0.0121334	-0.192071	-0.196027
C1orf52	Unknown	-9.56694	-0.501895	-0.567712	0.522673	-0.916923	-0.564468	-0.568165
FAM184B	Unknown	-8.2307	-0.499968	-0.741333	1.54648	0.600866	0.868883	1.26805
FLG-AcGFP	Unknown	0	0	0	0	0	0	0
GET4	Vesicle-mediated transport	-8.55345	-0.238741	-0.113405	0.285998	0.248578	0.0177531	0.18938
LMAN2	Vesicle-mediated transport	-8.69315	-2.22319	-0.760409	0.795132	0.829852	0.528842	0.671782
SMAP	Vesicle-mediated transport	-7.9436	-0.729043	-1.06105	0.507043	-0.783611	-0.0392976	-0.636668
HEATR5B	Vesicle-mediated transport	-9.10563	-0.781662	-0.771484	0.374848	-0.449712	-0.425146	-0.906314
EXOC7	Vesicle-mediated transport	-6.59887	-1.3298	1.40768	1.95825	1.51487	-0.260959	1.15335
VPS28	Vesicle-mediated transport	-8.27727	-1.05311	-0.914342	0.257675	0.259377	-0.533203	-0.417014
CHMP5	Vesicle-mediated transport	-8.96652	-1.02949	-0.872321	1.89121	1.4256	0.593894	1.78133
CLINT1	Vesicle-mediated transport	-7.90409	-0.762732	-0.35847	0.441022	0.344219	-0.0358563	-0.122248
PLIN3	Vesicle-mediated transport	-9.39753	-0.866614	-0.757703	0.678258	0.278091	0.300945	-0.197381
TBC1D10B	Vesicle-mediated transport	-9.30888	-1.41829	-0.846047	1.49977	0.708499	0.406166	0.882691
DMBT1	Vesicle-mediated transport	-9.03972	0.33782	-1.62708	0.371717	0.85767	5.92329	-0.0222862
NACA4P	Vesicle-mediated transport	-9.96083	-1.03832	-1.28823	1.29538	-1.29137	-0.703947	-1.34274
ELAC2	tRNA Metabolic Process	-8.26557	-0.514612	-0.751282	0.382989	0.133893	0.123	-0.14212
BPTF	tRNA Metabolic Process	-10.2865	-0.636748	-0.720967	0.948646	-0.344949	-0.340097	-0.121417
SSB	tRNA metabolic process	-5.94444	-1.30788	-0.35805	0.747225	0.0571406	-0.42479	-0.38361

### Sheet: Relevant Pathways
protein	pathway	WT	90 TAG xlink	90 TAG citrate	359 TAG xlink	359 TAG citrate	487 TAG xlink	487 TAG citrate
AK3	Carbohydrate derivative metabolic process	-10.257	-0.355252	-0.556797	0.707937	-0.0303434	1.07135	0.0264501
NDUFS7	Carbohydrate derivative metabolic process	-8.96044	-0.374147	-0.357382	0.759717	-0.138054	-0.232853	-0.0469097
PTGES3	Carbohydrate derivative metabolic process	-6.33418	-1.56028	-0.854897	0.33121	-0.253912	-0.326348	-0.444185
UGGT1	Carbohydrate derivative metabolic process	-8.15903	-2.11784	-0.143578	0.204924	1.23488	-0.614928	-0.261814
AK2	Carbohydrate derivative metabolic process	-8.71059	-1.44328	-1.38334	0.832663	0.128745	-0.697054	-0.36549
UMPS	Carbohydrate derivative metabolic process	-6.76849	-0.346888	-0.445054	0.156783	0.065607	-0.34962	-0.28834
OGA	Carbohydrate derivative metabolic process	-9.26442	-0.196475	-0.603827	0.422999	-0.102966	0.710254	0.0230962
MDH2	Carbohydrate derivative metabolic process	-5.33503	-2.16791	-1.34782	0.990091	0.803389	-0.0185388	-0.00566384
ZMPSTE24	Carbohydrate derivative metabolic process	-9.5048	-0.799769	-0.72039	0.611385	-0.526808	-0.459931	-0.203394
ABHD10	Carbohydrate derivative metabolic process	-8.88401	-1.77088	-0.770605	0.69433	0.568178	0.0378839	0.0175684
ITIH2	Carbohydrate derivative metabolic process	-9.4744	-1.56686	-0.739275	0.718528	0.321948	0.873557	0.148758
FABP5	Carbohydrate derivative metabolic process	-6.92728	-1.05993	-1.09777	0.27306	0.618002	1.42025	-0.351315
ERH	Carbohydrate derivative metabolic process	-8.30497	-0.658725	-0.185169	0.730143	-0.526617	-0.396445	-0.539778
MYH6	Cytoskeletal Subunit	-8.92651	-0.717812	-0.825654	1.6413	0.0372562	-0.492028	-0.203896
ACTN1	Cytoskeletal Subunit	-8.02526	-1.66451	-0.693535	1.19784	1.03317	0.139546	1.37541
PLEC	Cytoskeletal Subunit	-6.46641	-1.02476	-0.989932	0.179467	-0.252944	-0.589786	-0.746816
MYL1	Cytoskeletal Subunit	-8.64177	-0.770931	-0.720334	2.2001	0.327135	-0.926074	0.402494
TPM1	Cytoskeletal Subunit	-4.91325	-0.405039	-0.154354	1.4917	0.505305	0.10113	0.144267
MYL6	Cytoskeletal Subunit	-4.79055	-0.398619	-0.451916	1.63817	0.764856	0.0694415	0.182429
ACTBL2	Cytoskeletal Subunit	-9.3327	-0.262546	0.478117	1.51886	0.190786	-0.0963642	0.803871
TPM2	Cytoskeletal Subunit	-9.01254	-0.769027	-1.3303	2.04763	1.23395	0.848555	1.3078
MYL6B	Cytoskeletal Subunit	-5.19001	-0.411018	0.19223	1.42303	0.557315	-0.12912	0.223301
MYH9	Cytoskeletal Subunit	-0.262358	-0.487909	0.073455	1.98198	0.754105	0.148733	0.585981
TUBA4A	Cytoskeletal Subunit	-7.43864	-0.588065	-1.62706	-0.975921	-1.40921	-0.979757	-0.845396
MYL12A	Cytoskeletal Subunit	-4.22544	-0.471265	-0.0962795	1.43829	0.316663	-0.0285237	0.036385
MYO18A	Cytoskeletal Subunit	-9.66806	-0.275942	-0.637162	0.670618	0.121774	0.0183801	-0.00157682
MYH14	Cytoskeletal Subunit	-7.22931	-0.97078	0.802585	1.24569	0.55783	0.0738627	0.688604
ACTB	Cytoskeletal Subunit	-2.5406	-0.415151	0.0546086	1.44571	0.341503	0.0293461	0.486755
NUDC	Cytoskeleton Organization/Nucleation	-5.79928	-0.584588	-0.34421	1.47614	0.66038	0.274185	0.505747
RAI14	Cytoskeleton Organization/Nucleation	-9.35944	-0.510326	-0.593309	1.31133	0.568068	0.315964	0.523313
MARCKS	Cytoskeleton Organization/Nucleation	-6.3235	-1.8694	-1.26013	0.897836	0.46021	-0.882009	-0.241475
MARK1	Cytoskeleton Organization/Nucleation	-9.70097	-0.0267936	-0.888849	0.674485	0.332408	-0.42434	0.202519
NHERF1	Cytoskeleton Organization/Nucleation	-9.62285	-1.216	-0.573319	0.440407	0.332146	-0.333895	-0.264304
TUBGCP4	Cytoskeleton Organization/Nucleation	-8.94446	-0.440183	-0.621878	0.616556	0.264055	-0.348779	0.184097
ARPC5L	Cytoskeleton Organization/Nucleation	-8.36172	-1.13896	-0.982808	1.57635	0.795572	-0.0873699	0.610906
DBN1	Cytoskeleton Organization/Nucleation	-7.25159	-0.611595	-0.417422	1.76884	0.929784	0.562634	0.830534
MARCKSL1	Cytoskeleton Organization/Nucleation	-7.15769	-3.69228	-1.07562	-0.418633	1.04932	-0.887758	-0.338222
EMD	Cytoskeleton Organization/Nucleation	-5.7379	-0.717688	-0.862463	0.396638	-0.128745	-0.198239	-0.435492
CORO1C	Cytoskeleton Organization/Nucleation	-7.06313	-0.734887	0.894766	0.927375	0.784214	0.0929168	0.620439
GSN	Cytoskeleton Organization/Nucleation	-6.3783	-0.599502	-0.384347	1.1008	0.533777	0.377317	0.368597
DNAAF1	Cytoskeleton Organization/Nucleation	-6.93314	0.424116	0.403661	0.0500949	0.158096	-0.376221	-0.134465
CFAP100	Cytoskeleton Organization/Nucleation	-8.77641	-2.21843	-0.590279	1.35612	1.20439	-0.657014	0.063699
BCCIP	Cytoskeleton Organization/Nucleation	-7.54844	-0.753321	-0.470329	1.07609	0.598346	-0.115162	-0.123517
STMN1	Cytoskeleton Organization/Nucleation	-7.19295	-2.01848	-1.44004	1.63638	0.59593	-0.710477	0.080738
RCC2	Cytoskeleton Organization/Nucleation	-5.69966	-0.927033	-0.0832586	0.433831	-0.418807	-0.803562	-0.433753
ANKHD1	Cytoskeleton Organization/Nucleation	-7.81485	-1.16113	-0.791635	0.892584	0.62774	-0.0772756	0.507931
ADH5	Glycolysis	-7.7073	-0.760319	0.165025	0.975521	0.551984	-0.52617	-0.186227
GPI	Glycolysis	-6.22987	-1.09265	-0.453637	1.00274	0.759707	-0.039953	0.132341
PFKM	Glycolysis	-5.14356	-0.162535	0.0679988	0.173775	0.152642	0.206717	0.121668
LDHB	Glycolysis	-5.086	-1.24963	-0.354559	0.978898	0.407581	-0.423397	0.0525014
ALDH7A1	Glycolysis	-7.64409	-0.374709	-0.603097	0.116893	0.304829	-0.349318	-0.359784
DLAT	Glycolysis	-7.66227	-0.431765	-0.417052	0.477761	0.244879	-0.227957	0.0131113
LDHA	Glycolysis	-4.93532	-0.90149	-0.240978	0.795595	0.326993	-0.41457	-0.0243601
DLD	Glycolysis	-5.39683	-0.650807	-0.293696	0.370709	0.075847	-0.276783	-0.46191
PDHA1	Glycolysis	-5.27264	-0.460775	-0.404979	0.365703	0.163181	-0.416051	-0.222924
GAPDHS	Glycolysis	-10.4442	-0.481859	-0.355024	-0.629276	-0.712808	2.31189	0.323528
ALDH9A1	Glycolysis	-9.11967	-1.15326	-1.37996	0.93492	-0.134989	0.118076	-0.2165
GAPDH	Glycolysis	-3.5196	-0.57801	-0.484841	0.653226	0.34655	-0.187376	-0.346537
PGM2	Glycolysis	-7.20644	-1.55002	-0.627572	-0.0118897	0.119662	-0.808044	-0.685668
PGK1	Glycolysis	-5.34939	-0.926938	-0.21053	0.448644	0.535477	-0.318079	-0.238311
ALDOC	Glycolysis	-9.08342	-1.81367	-0.607742	0.622152	0.787446	0.19138	0.400695
PFKL	Glycolysis	1.86052	0.0475605	0.0592052	0.107575	0.0366184	0.163034	0.13203
PKM	Glycolysis	-2.67766	-0.394671	-0.311478	0.206487	0.0500133	-0.206482	-0.482046
ENO1	Glycolysis	-4.31188	-1.37386	-0.743055	0.808908	0.533052	-0.334983	-0.173758
ALDH2	Glycolysis	-8.37345	-0.418095	-0.497624	0.396458	0.061813	-0.192716	-0.22751
ALDOA	Glycolysis	-5.26423	-1.38118	-0.493264	0.976466	0.386604	-0.323534	-0.0752572
PFKP	Glycolysis	-6.98196	-0.545412	-0.222941	0.721084	0.124954	0.218768	0.34777
PGAM1	Glycolysis	-8.29869	-1.20508	-0.458629	0.975839	0.30749	-0.329427	0.322832
PDHB	Glycolysis	-4.69877	-0.289454	-0.294415	0.128754	0.0254133	-0.243138	-0.373828
HK1	Glycolysis	-6.75957	-0.536217	-0.659182	0.081018	-0.178465	-0.0595578	-0.517547
ENO3	Glycolysis	-10.3596	-0.174423	-0.305762	0.886036	-0.00399516	0.145153	-0.457038
HK2	Glycolysis	-6.88392	-0.380215	-0.519179	0.383377	0.154385	-0.145069	-0.380528
GSTP1	Lipid metabolic process	-7.83992	-1.80598	-1.00842	0.862727	0.240768	-0.327297	-0.206318
PITPNB	Lipid metabolic process	-7.21623	-0.833036	-0.35601	1.14564	0.615648	-0.110481	-0.131701
PLS1	Lipid metabolic process	-10.2072	-0.615048	-0.716178	0.925696	0.0982757	-0.0783845	0.474367
DBI	Lipid metabolic process	-6.94104	-2.93618	-0.806502	0.551708	1.10327	-0.297103	0.661389
OSBPL6	Lipid metabolic process	-13.484	-0.155561	0.225427	0.981352	0.0974019	0.450513	0.120599
PRDX6	Oxidative Stress	-4.97094	0.604326	1.05617	1.99623	1.78807	1.13962	1.43602
EIF1AD	Oxidative Stress	-8.68017	-0.67493	-0.78256	0.320953	-1.51556	-0.539088	-0.610132
TXNRD1	Oxidative Stress	-9.57372	-1.35064	-1.3999	1.16213	0.262129	0.203485	-0.179754
SOD1	Oxidative Stress	-7.02301	-2.25161	-0.911632	0.962412	0.455157	-1.11224	-0.45725
HBD	Oxidative Stress	-6.81967	-1.23743	0.290292	0.591133	1.28131	0.214101	0.335117
HBA1; HBA2	Oxidative Stress	-7.03358	-1.95486	-0.536927	0.975744	1.43104	-0.557379	0.134118
