## Supplemental Table 4 for "Site-Specific Crosslinking Reveals Phosphofructokinase-L Inhibition Drives Self-Assembly and Attenuation of Protein Interactions"

### Sheet: Lipid Metabolism
Gene Name	Run 1 Q359AzF xlinked replicate 1	Run 1 Q359AzF xlinked replicate 2	Run 2 Q359AzF xlinked	Run 3 Q359AzF xlinked	Run 1 Q359AzF xlinked + citrate replicate 1	Run 1 Q359AzF xlinked + citrate replicate 2	Run 2 Q359AzF xlinked + citrate	Run 3 Q359AzF xlinked + citrate
GSTP1	-0.14771	0.489701	-0.203944	3.31286	2.19015	-0.527213	0.471093	-1.17096
PITPNB	0.129792	0.957933		2.34921	1.3808	0.325189		0.14095
PLS1	0.167835	0.0939331	-0.141094	0.623643	0.659201	0.120162	0.0947616	0.626597
DBI	0.786301	0.1098		1.0192	-0.413101	0.665147		-0.18815
OSBPL6	-0.43553	1.2175	0.246326	2.24878	1.22567	-0.149284	0.888514	-0.625185

### Sheet: Carbohydrate Deriv Metabolism
Gene Name	Run 1 Q359AzF xlinked replicate 1	Run 1 Q359AzF xlinked replicate 2	Run 2 Q359AzF xlinked	Run 3 Q359AzF xlinked	Run 1 Q359AzF xlinked + citrate replicate 1	Run 1 Q359AzF xlinked + citrate replicate 2	Run 2 Q359AzF xlinked + citrate	Run 3 Q359AzF xlinked + citrate
AK3	0.286182	0.419328		1.4183	-0.26835	0.251195		-0.07387
NDUFS7	-0.31758	0.526555		1.31886	0.537098	-0.04112		0.060426
PTGES3	-1.29828	1.00249	0.362767	1.25786	-1.93953	0.78676	1.39093	-1.25381
UGGT1	0.026411	0.571206			0.527295	0.164577
AK2	0.017288	0.232371		1.13915	-0.1148	0.650654		0.038023
UMPS	-0.31463	0.061193		0.723789	0.083993	0.161604		-0.04878
OGA				1.10659				-0.5983
MDH2	-0.61097	0.501473		3.07977	4.21658	-0.90502		-0.90139
ZMPSTE24	-0.6783	0.821813			1.02746	-0.16092
ABHD10				1.35258				0.023392
ITIH2	-0.29794	0.694884		1.75864	0.395364	0.809186		-0.23871
FABP5				0.788458				-0.37267
ERH

### Sheet: Cytoskeleton Org Nucleation
Gene Name	Run 1 Q359AzF xlinked replicate 1	Run 1 Q359AzF xlinked replicate 2	Run 2 Q359AzF xlinked	Run 3 Q359AzF xlinked	Run 1 Q359AzF xlinked + citrate replicate 1	Run 1 Q359AzF xlinked + citrate replicate 2	Run 2 Q359AzF xlinked + citrate	Run 3 Q359AzF xlinked + citrate
NUDC	0.241267	1.10073		3.08643	2.27741	-0.24393		-0.05234
RAI14	1.11134	1.38163		1.441	0.765164	0.807784		0.131257
MARCKS	-0.79228	0.397248		3.08854	2.58663	-0.5363		-0.66969
MARK1	0.673905	0.675065			0.209419	0.455398
NHERF1	-0.54391	0.737599	-0.04222	1.61016	0.826451	0.438822	1.05521	-0.9919
TUBGCP4	0.315153	0.980633		0.553883	0.194497	0.521225		0.076443
ARPC5L	0.927173	2.04448		1.75741	1.6234	0.789804		-0.02649
DBN1	1.09289	1.21291		3.0007	1.33517	1.0457		0.408488
MARCKSL1	-1.51783	0.680565			2.70549	-0.60686
EMD	-1.03368	1.07016		1.15343	-0.85712	0.740823		-0.26994
CORO1C	0.599033	1.50247	0.680621		0.984322	0.1845	1.18382
GSN	1.31323	1.90998	-0.1753	1.35529	1.14878	1.00723	0.012386	-0.0333
DNAAF1
CFAP100
BCCIP	0.96941	2.29393	0.415803	0.625228	0.552734	0.869271	0.999332	-0.02795
STMN1	-0.18057	1.06046		4.02925	3.11341	-0.5523		-0.77332
RCC2	-1.05717	1.04	0.55217	1.20033	-2.37463	0.026308	0.950694	-0.2776
ANKHD1	0.380897	1.40427			0.558381	0.6971

### Sheet: Cytoskelton Subunit
Gene Name	Run 1 Q359AzF xlinked replicate 1	Run 1 Q359AzF xlinked replicate 2	Run 2 Q359AzF xlinked	Run 3 Q359AzF xlinked	Run 1 Q359AzF xlinked + citrate replicate 1	Run 1 Q359AzF xlinked + citrate replicate 2	Run 2 Q359AzF xlinked + citrate	Run 3 Q359AzF xlinked + citrate
MYH6	0.217243	3.06535			-0.258105	0.332618
ACTN1	0.451379	1.9443			1.4505	0.615832
PLEC	-1.42697	1.25509	-0.720131	1.60987	-1.07124	0.278747	0.244887	-0.46417
MYL1	-0.564246	4.96445			-0.290972	0.945242
TPM1	1.75544	2.33875	0.36601	1.50661	1.138	1.03166	-0.384585	0.236145
MYL6	2.22339	3.10491	-0.357266	1.58165	1.58167	1.47875	-0.0161011	0.0151139
ACTBL2	1.94215	1.85082	0.136373	2.1461	0.797917	0.292277	-0.459895	0.132843
TPM2	2.51309	1.58217			1.11229	1.3556
MYL6B	2.03158	1.82278	0.302215	1.53553	1.16046	0.868715	0.011025	0.189064
MYH9	2.05853	2.60341	0.0299399	3.23604	1.31061	1.73694	-0.543384	0.512256
TUBA4A			-0.975921				-1.40921
MYL12A	1.96853	2.16849	0.437018	1.17913	1.34954	0.847051	-0.994123	0.0641896
MYO18A	-0.308708	0.111914			-0.127834	0.17529
MYH14	1.54944	1.84182	0.34582		0.97863	1.13456	-0.439701
ACTB	1.53561	1.96714	0.165791	2.11432	0.955356	0.331503	-0.408353	0.487505

### Sheet: Glycolysis
Gene Name	Run 1 Q359AzF xlinked replicate 1	Run 1 Q359AzF xlinked replicate 2	Run 2 Q359AzF xlinked	Run 3 Q359AzF xlinked	Run 1 Q359AzF xlinked + citrate replicate 1	Run 1 Q359AzF xlinked + citrate replicate 2	Run 2 Q359AzF xlinked + citrate	Run 3 Q359AzF xlinked + citrate
ADH5				0.817095				-0.15317
GPI	0.456111	1.15088	-0.47553	2.8795	2.93918	-0.17522	0.365813	-0.09094
PFKM	0.207091	0.298655	-0.36937	0.558719	0.324223	0.240955	-0.16487	0.210257
LDHB	0.119982	0.780102	0.009096	3.00641	2.11264	-0.44951	0.380932	-0.41374
ALDH7A1	0.230094	0.246127	-0.78985	0.781199	0.422796	0.169847	0.050842	0.575831
DLAT	0.156168	0.364091		0.913026	0.395159	0.462447		-0.12297
LDHA	-0.01608	0.68034	-0.06361	2.58173	1.51055	-0.31468	0.462505	-0.3504
DLD	-0.09957	0.236596	0.174447	1.17136	0.646429	-0.13843	-0.0172	-0.18741
PDHA1	-0.23455	0.418485		0.91318	0.073725	0.322663		0.093157
GAPDHS	-0.33527	0.612661		0.941236	0.233255	0.51637		-0.50783
ALDH9A1	0.307225	0.693722			0.441739	0.431451
GAPDH	0.21297	1.20443	-0.95014	2.14564	1.13921	0.270346	-0.06513	0.041782
PGM2	-0.12595	0.612712		0.932751	-0.27445	0.311306		-0.14996
PGK1	-0.03774	0.618358	-0.21757	1.43153	1.69478	-0.36793	0.271416	0.543641
ALDOC	-0.20917	-0.22533			0.129298	-0.02443
PFKL	0.303793	0.144932	-0.14362	0.125195	0.056825	0.07336	-0.10646	0.122749
PKM	-0.19346	0.464151	-0.52093	1.0762	0.191895	0.280258	-0.2979	0.025804
ENO1	-0.04705	0.79332	-0.7153	3.20466	2.66995	-0.40679	0.281881	-0.41283
ALDH2	0.046013	0.489604	-0.10263	1.15284	0.524331	0.153269	-0.25746	-0.17289
ALDOA	0.024963	1.12172	-0.22528	2.98446	2.13181	-0.35213	0.226834	-0.4601
PFKP	0.535797	0.738372		0.889084	0.256055	0.452041		-0.33323
PGAM1	1.49109	0.573891	0.282586	1.55579	1.12168	-0.23687	0.393334	-0.04818
PDHB	-0.27385	0.233098	-0.1472	0.702968	0.087179	0.218252	-0.29851	0.094731
HK1	-0.45726	0.270473	-0.77194	1.2828	0.015211	-0.20783	-0.34462	-0.17662
ENO3				0.886036				-0.004
HK2	-0.36964	0.438679		1.08109	0.274761	0.219419		-0.03102

### Sheet: Oxidative Stress
Gene Name	Run 1 Q359AzF xlinked replicate 1	Run 1 Q359AzF xlinked replicate 2	Run 2 Q359AzF xlinked	Run 3 Q359AzF xlinked	Run 1 Q359AzF xlinked + citrate replicate 1	Run 1 Q359AzF xlinked + citrate replicate 2	Run 2 Q359AzF xlinked + citrate	Run 3 Q359AzF xlinked + citrate
PRDX6	1.58709	2.07762	1.38335	2.93687	2.41359	1.19796	1.5618	1.97892
EIF1AD	1.42358	0.373636			0.102932	0.414649
TXNRD1				1.16019				-1.30463
SOD1	-0.70467	0.6174	-0.43615	4.37307	3.60181	-1.26232	0.290533	-0.80939
HBD	-0.25667	0.614983			0.351355	0.076888
HBA1; HBA2	-1.82122	1.22745		0.854728	-0.17791	0.47422		0.013453
